# A RNA-seq characterization of the porcine sperm microbiome

**DOI:** 10.1101/2020.03.16.994244

**Authors:** M. Gòdia, Y. Ramayo-Caldas, L. M. Zingaretti, S. López, J. E. Rodriguez-Gil, M. Yeste, A. Sánchez, A. Clop

## Abstract

The microbiome plays a key role in homeostasis and health and it has been also linked to fertility and semen quality in several animal species including swine. Despite the more than likely importance of sperm bacteria on the boar’s reproductive ability and the dissemination of pathogens and antimicrobial resistance genes, a high throughput characterization of the swine sperm microbiome remains undone. The current study aimed at profiling the boar sperm bacterial population and its relationship with seven semen quality traits.

We carried RNA-seq on 40 ejaculates and we found that it contains a broad population of bacteria. The most abundant phyla were *Proteobacteria* (39.1%), *Firmicutes* (27.5%), *Actinobacteria* (14.9%) and *Bacteroidetes* (5.7%). The predominant species contaminated sperm after ejaculation from soil, faeces and water sources (*Bacillus megaterium*, *Brachybacterium faecium*, *Bacillus coagulans*). Some potential pathogens were also found but at relatively low levels (*Escherichia coli*, *Clostridioides difficile*, *Clostridium perfringens*, *Clostridium botulinum* and *Mycobacterium tuberculosis*). We also identified 3 potential antibiotic resistant genes from *E. coli* against chloramphenicol, *Neisseria meningitidis* against spectinomycin and *Staphylococcus aureus* against linezolid. None of these genes were highly abundant. Finally, we classified the ejaculates into categories according to their bacterial features and semen quality parameters and identified two categories that significantly differed for 5 semen quality traits and 13 bacterial features including the genera *Acinetobacter*, *Stenotrophomonas* and *Rhodobacter*. Our results show that boar semen contains a rich microbiome with potential pathogens and antibiotic resistance genes which may affect its reproductive performance.
