## Supplementary Table S5 for "A RNA-seq characterization of the porcine sperm microbiome"

### Sheet: Export Summary
	This document was exported from Numbers. Each table was converted to an Excel worksheet. All other objects on each Numbers sheet were placed on separate worksheets. Please be aware that formula calculations may differ in Excel.
	Numbers Sheet Name	Numbers Table Name	Excel Worksheet Name
	Supplementary_table5
		Table 1	Supplementary_table5
	Sheet1
		Table 1	Sheet1

### Sheet: Supplementary_table5
variable's category	Variables
TRAITS	ACRO_5
	ACRO_90
	MT_5
	MT_90
	ORT
	VIAB_5
	VIAB_90
BACTERIAL FEATURES	d__Bacteria|p__Actinobacteria|c__Actinobacteria|o__Corynebacteriales|f__Corynebacteriaceae|g__Corynebacterium|s__Corynebacterium_kroppenstedtii
	d__Bacteria|p__Actinobacteria|c__Actinobacteria|o__Corynebacteriales|f__Mycobacteriaceae|g__Mycobacterium|s__Mycobacterium_abscessus
	d__Bacteria|p__Actinobacteria|c__Actinobacteria|o__Micrococcales|f__Beutenbergiaceae
	d__Bacteria|p__Actinobacteria|c__Actinobacteria|o__Micrococcales|f__Beutenbergiaceae|g__Beutenbergia
	d__Bacteria|p__Actinobacteria|c__Actinobacteria|o__Micrococcales|f__Beutenbergiaceae|g__Beutenbergia|s__Beutenbergia_cavernae
	d__Bacteria|p__Actinobacteria|c__Actinobacteria|o__Micrococcales|f__Dermacoccaceae
	d__Bacteria|p__Actinobacteria|c__Actinobacteria|o__Micrococcales|f__Dermacoccaceae|g__Kytococcus
	d__Bacteria|p__Actinobacteria|c__Actinobacteria|o__Micrococcales|f__Dermacoccaceae|g__Kytococcus|s__Kytococcus_sedentarius
	d__Bacteria|p__Actinobacteria|c__Actinobacteria|o__Micrococcales|f__Intrasporangiaceae
	d__Bacteria|p__Actinobacteria|c__Actinobacteria|o__Micrococcales|f__Intrasporangiaceae|g__Intrasporangium
	d__Bacteria|p__Actinobacteria|c__Actinobacteria|o__Micrococcales|f__Intrasporangiaceae|g__Intrasporangium|s__Intrasporangium_calvum
	d__Bacteria|p__Actinobacteria|c__Actinobacteria|o__Micrococcales|f__Microbacteriaceae|g__Microbacterium
	d__Bacteria|p__Actinobacteria|c__Actinobacteria|o__Micrococcales|f__Microbacteriaceae|g__Microbacterium|s__Microbacterium_testaceum
	d__Bacteria|p__Actinobacteria|c__Actinobacteria|o__Micrococcales|f__Micrococcaceae|g__Kocuria
	d__Bacteria|p__Actinobacteria|c__Actinobacteria|o__Micrococcales|f__Micrococcaceae|g__Kocuria|s__Kocuria_rhizophila
	d__Bacteria|p__Actinobacteria|c__Actinobacteria|o__Micromonosporales
	d__Bacteria|p__Actinobacteria|c__Actinobacteria|o__Micromonosporales|f__Micromonosporaceae
	d__Bacteria|p__Actinobacteria|c__Actinobacteria|o__Nakamurellales
	d__Bacteria|p__Actinobacteria|c__Actinobacteria|o__Nakamurellales|f__Nakamurellaceae
	d__Bacteria|p__Actinobacteria|c__Actinobacteria|o__Nakamurellales|f__Nakamurellaceae|g__Nakamurella
	d__Bacteria|p__Actinobacteria|c__Actinobacteria|o__Nakamurellales|f__Nakamurellaceae|g__Nakamurella|s__Nakamurella_multipartita
	d__Bacteria|p__Actinobacteria|c__Actinobacteria|o__Propionibacteriales|f__Propionibacteriaceae|g__Acidipropionibacterium
	d__Bacteria|p__Actinobacteria|c__Actinobacteria|o__Propionibacteriales|f__Propionibacteriaceae|g__Acidipropionibacterium|s__Acidipropionibacterium_acidipropionici
	d__Bacteria|p__Actinobacteria|c__Actinobacteria|o__Pseudonocardiales|f__Pseudonocardiaceae|g__Actinosynnema
	d__Bacteria|p__Actinobacteria|c__Actinobacteria|o__Pseudonocardiales|f__Pseudonocardiaceae|g__Actinosynnema|s__Actinosynnema_mirum
	d__Bacteria|p__Actinobacteria|c__Actinobacteria|o__Pseudonocardiales|f__Pseudonocardiaceae|g__Saccharomonospora
	d__Bacteria|p__Actinobacteria|c__Actinobacteria|o__Pseudonocardiales|f__Pseudonocardiaceae|g__Saccharomonospora|s__Saccharomonospora_viridis
	d__Bacteria|p__Actinobacteria|c__Actinobacteria|o__Streptomycetales
	d__Bacteria|p__Actinobacteria|c__Actinobacteria|o__Streptomycetales|f__Streptomycetaceae
	d__Bacteria|p__Actinobacteria|c__Actinobacteria|o__Streptosporangiales
	d__Bacteria|p__Actinobacteria|c__Actinobacteria|o__Streptosporangiales|f__Nocardiopsaceae
	d__Bacteria|p__Actinobacteria|c__Actinobacteria|o__Streptosporangiales|f__Nocardiopsaceae|g__Nocardiopsis
	d__Bacteria|p__Bacteroidetes|c__Bacteroidia|o__Bacteroidales|f__Porphyromonadaceae|g__Porphyromonas|s__Porphyromonas_asaccharolytica
	d__Bacteria|p__Cyanobacteria|o__Oscillatoriales
	d__Bacteria|p__Firmicutes|c__Bacilli|o__Bacillales|f__Paenibacillaceae
	d__Bacteria|p__Proteobacteria|c__Alphaproteobacteria|o__Caulobacterales|f__Caulobacteraceae|g__Caulobacter
	d__Bacteria|p__Proteobacteria|c__Alphaproteobacteria|o__Rhizobiales|f__Bradyrhizobiaceae|g__Bradyrhizobium|s__Bradyrhizobium_japonicum
	d__Bacteria|p__Proteobacteria|c__Alphaproteobacteria|o__Rhizobiales|f__Bradyrhizobiaceae|g__Nitrobacter
	d__Bacteria|p__Proteobacteria|c__Alphaproteobacteria|o__Rhizobiales|f__Bradyrhizobiaceae|g__Nitrobacter|s__Nitrobacter_winogradskyi
	d__Bacteria|p__Proteobacteria|c__Alphaproteobacteria|o__Rhizobiales|f__Bradyrhizobiaceae|g__Rhodopseudomonas
	d__Bacteria|p__Proteobacteria|c__Alphaproteobacteria|o__Rhizobiales|f__Bradyrhizobiaceae|g__Rhodopseudomonas|s__Rhodopseudomonas_palustris
	d__Bacteria|p__Proteobacteria|c__Alphaproteobacteria|o__Rhodospirillales
	d__Bacteria|p__Proteobacteria|c__Betaproteobacteria|o__Burkholderiales|f__Alcaligenaceae|g__Taylorella
	d__Bacteria|p__Proteobacteria|c__Betaproteobacteria|o__Burkholderiales|f__Burkholderiaceae|g__Ralstonia|s__Ralstonia_pickettii
	d__Bacteria|p__Proteobacteria|c__Betaproteobacteria|o__Burkholderiales|g__Leptothrix
	d__Bacteria|p__Proteobacteria|c__Betaproteobacteria|o__Burkholderiales|g__Leptothrix|s__Leptothrix_cholodnii
	d__Bacteria|p__Proteobacteria|c__Betaproteobacteria|o__Burkholderiales|g__Rubrivivax
	d__Bacteria|p__Proteobacteria|c__Betaproteobacteria|o__Burkholderiales|g__Rubrivivax|s__Rubrivivax_gelatinosus
	d__Bacteria|p__Proteobacteria|c__Betaproteobacteria|o__Neisseriales|f__Neisseriaceae
	d__Bacteria|p__Proteobacteria|c__Betaproteobacteria|o__Neisseriales|f__Neisseriaceae|g__Neisseria
	d__Bacteria|p__Proteobacteria|c__Betaproteobacteria|o__Nitrosomonadales|f__Nitrosomonadaceae
	d__Bacteria|p__Proteobacteria|c__Betaproteobacteria|o__Nitrosomonadales|f__Nitrosomonadaceae|g__Nitrosomonas
	d__Bacteria|p__Proteobacteria|c__Betaproteobacteria|o__Rhodocyclales|f__Zoogloeaceae
	d__Bacteria|p__Proteobacteria|c__Betaproteobacteria|o__Rhodocyclales|f__Zoogloeaceae|g__Thauera
	d__Bacteria|p__Proteobacteria|c__Betaproteobacteria|o__Rhodocyclales|f__Zoogloeaceae|g__Thauera|s__Thauera_sp_MZ1T
	d__Bacteria|p__Proteobacteria|c__Deltaproteobacteria|o__Desulfovibrionales
	d__Bacteria|p__Proteobacteria|c__Deltaproteobacteria|o__Desulfovibrionales|f__Desulfovibrionaceae
	d__Bacteria|p__Proteobacteria|c__Deltaproteobacteria|o__Desulfovibrionales|f__Desulfovibrionaceae|g__Desulfovibrio
	d__Bacteria|p__Proteobacteria|c__Gammaproteobacteria|o__Enterobacterales|f__Yersiniaceae
	d__Bacteria|p__Proteobacteria|c__Gammaproteobacteria|o__Enterobacterales|f__Yersiniaceae|g__Serratia
	d__Bacteria|p__Proteobacteria|c__Gammaproteobacteria|o__Enterobacterales|f__Yersiniaceae|g__Serratia|s__Serratia_marcescens
	d__Bacteria|p__Proteobacteria|c__Gammaproteobacteria|o__Oceanospirillales
	d__Bacteria|p__Proteobacteria|c__Gammaproteobacteria|o__Pseudomonadales|f__Moraxellaceae|g__Acinetobacter|s__Acinetobacter_baumannii
	d__Bacteria|p__Proteobacteria|c__Gammaproteobacteria|o__Pseudomonadales|f__Moraxellaceae|g__Acinetobacter|s__Acinetobacter_sp_ADP1
	d__Bacteria|p__Proteobacteria|c__Gammaproteobacteria|o__Xanthomonadales|f__Xanthomonadaceae|g__Stenotrophomonas
	d__Bacteria|p__Proteobacteria|c__Gammaproteobacteria|o__Xanthomonadales|f__Xanthomonadaceae|g__Stenotrophomonas|s__Stenotrophomonas_maltophilia
	d__Bacteria|p__Tenericutes|c__Mollicutes|o__Mycoplasmatales|f__Mycoplasmataceae|g__Mycoplasma|s__Mycoplasma_hyopneumoniae
