## Supplementary Table S4 for "A RNA-seq characterization of the porcine sperm microbiome"

### Sheet: Export Summary
	This document was exported from Numbers. Each table was converted to an Excel worksheet. All other objects on each Numbers sheet were placed on separate worksheets. Please be aware that formula calculations may differ in Excel.
	Numbers Sheet Name	Numbers Table Name	Excel Worksheet Name
	Sheet1
		Table 1	Sheet1
	Sheet2
		Table 1	Sheet2
	Sheet3
		Table 1	Sheet3

### Sheet: Sheet1
Link-HD cluster	Sample ID
cluster 1	Sample_1
	Sample_2
	Sample_3
	Sample_5
	Sample_9
	Sample_10
	Sample_11
	Sample_12
	Sample_14
	Sample_15
	Sample_16
	Sample_18
	Sample_19
	Sample_20
	Sample_21
	Sample_22
	Sample_23
	Sample_24
	Sample_25
	Sample_26
	Sample_28
	Sample_29
	Sample_30
	Sample_31
	Sample_32
	Sample_33
	Sample_35
	Sample_36
	Sample_38
	Sample_39
cluster 2	Sample_4
	Sample_6
	Sample_7
	Sample_8
	Sample_13
	Sample_17
	Sample_27
	Sample_34
	Sample_37
	Sample_40
