## Supplementary Table S1 for "A RNA-seq characterization of the porcine sperm microbiome"

### Sheet: Sheet1
	Sample_1	Sample_2	Sample_3	Sample_4	Sample_5	Sample_6	Sample_7	Sample_8	Sample_9	Sample_10	Sample_11	Sample_12	Sample_13	Sample_14	Sample_15	Sample_16	Sample_17	Sample_18	Sample_19	Sample_20	Sample_21	Sample_22	Sample_23	Sample_24	Sample_25	Sample_26	Sample_27	Sample_28	Sample_29	Sample_30	Sample_31	Sample_32	Sample_33	Sample_34	Sample_35	Sample_36	Sample_37	Sample_38	Sample_39	Sample_40		Mean	SD
Number of sequenced reads	29109198	94563192	67491968	58853720	52257902	14058966	22375740	28715904	23083586	82125166	62057684	15775356	51343110	46330000	52339708	22757664	11246618	9974108	75744124	26511760	47559220	36896420	50092072	30413520	41683472	77852310	35554904	14300174	30664438	48245210	47879710	29789460	20673214	24655982	43141038	39659948	37309316	39402194	44412006	41412766		4.07078e+07	2.00859e+07
Number of reads that passed quality control	28107194	93839466	66908494	58329952	52038842	13495123	21544624	28054442	22756078	81741845	60720205	15321033	51073611	45946115	51872685	21691334	10652844	9567875	75299010	26017984	47138808	35808873	49637449	28760354	41348188	77204551	34938025	13510341	29125549	48062031	47466133	28140404	19458108	24041205	42958437	39484275	37153330	39216431	44213548	41230192		4.00969e+07	2.01698e+07
Number of reads mapped to the porcine genome	21398201	79928100	51121087	48262983	43068689	10778085	16959390	22004543	18854821	69476603	51014395	12770819	42284434	37770129	43498835	16854331	7358783	6906387	65633040	21951079	39296195	29495973	41456949	22414679	35148057	66072057	30159900	10716622	22185640	39655758	37930944	22145517	15454514	20146947	34433338	35823534	32905107	34200980	40082131	36697846		3.33579e+07	1.74137e+07
Number of reads unmapped to the porcine genome	6708993	13911366	15787407	10066969	8970153	2717038	4585234	6049899	3901257	12265242	9705810	2550214	8789177	8175986	8373850	4837003	3294061	2661488	9665970	4066905	7842613	6312900	8180500	6345675	6200131	11132494	4778125	2793719	6939909	8406273	9535189	5994887	4003594	3894258	8525099	3660741	4248223	5015451	4131417	4532346		6.73894e+06	3.18358e+06
Number of reads mapped to Repeat Elements	652	1355	888	1021	741	127	266	369	341	972	717	212	248	508	592	636	364	264	1344	591	669	457	557	565	823	1280	618	307	848	832	657	598	646	395	758	2049	613	4772	1749	887		807.2	759.082
Number of reads mapped to microbes	441749	3702663	5187510	2376887	3354908	113848	291501	1128248	464376	2905952	2290609	533461	3031349	2687511	3249756	521821	842779	374901	2576598	477296	2780802	369110	2450520	1093640	2039945	2896261	424038	338178	1122715	3376665	4211502	1163665	694962	793232	2757762	642870	1194463	666290	541216	1447558		1.68898e+06	1.31262e+06
