## Supplementary Table S3 for "A RNA-seq characterization of the porcine sperm microbiome"

### Sheet: Sheet 1
sample_ID	VIAB_0	VIAB_90	ACRO_0	ACRO_90	ORT	MT_0	MT_90
Sample_1	3.67152	-0.636492	-5.04807	-8.51353	4.34687	13.77	0.0568456
Sample_2	1.24541	-6.71859	-2.52034	-5.53496	0.92053	16.6506	16.2673
Sample_3	-1.86897	4.33793	-3.55862	-6.16897	5.45862	5.02414	-8.71034
Sample_4	0.871518	-33.6365	-2.64807	28.2865	-28.0531	-12.63	-21.6432
Sample_5	-3.15459	-3.02859	3.33966	2.86504	-1.97947	-20.3494	-36.9327
Sample_6	-7.86897	-28.3621	10.4414	23.031	-14.3414	12.7241	-2.21034
Sample_7	-7.56897	-2.66207	9.14138	9.13103	-5.14138	-10.6759	-15.6103
Sample_8	-3.66897	-6.46207	5.64138	2.63103	-8.94138	-27.6759	-40.0103
Sample_9	3.87152	10.0635	-4.64807	-8.91353	8.14687	-19.53	-27.4432
Sample_10	2.18668	1.09765	0.170262	1.67361	0.687305	22.6235	37.7681
Sample_11	1.39883	2.95925	-1.67672	0.192866	1.94204	-28.2385	1.0059
Sample_12	-0.613324	4.19765	1.57026	0.27361	2.7873	-55.9765	-45.7319
Sample_13	0.642963	-14.9176	-2.35799	8.74885	-13.4376	11.5781	23.6787
Sample_14	3.5171	-0.246581	-1.74245	-0.345281	0.0860656	11.8408	8.14872
Sample_15	2.09883	1.45925	-1.97672	-2.90713	2.24204	-1.13848	-44.4941
Sample_16	-5.7101	18.4161	8.70138	2.07755	12.4678	10.8575	-8.12386
Sample_17	-5.7101	-2.98385	10.2014	4.77755	-1.43221	14.4575	27.5761
Sample_18	-6.6102	-2.14232	4.18621	-2.45167	-1.6091	7.34932	15.8997
Sample_19	4.59883	6.15925	-2.97672	-4.70713	4.84204	9.16152	5.0059
Sample_20	-0.101175	-1.14075	0.523278	0.392866	-1.95796	16.5615	24.4059
Sample_21	1.05937	13.7019	-3.90109	-2.23278	10.1921	19.932	28.919
Sample_22	-2.3101	13.1161	4.30138	-0.822449	11.7678	-22.7425	4.87614
Sample_23	2.7063	-5.06438	3.45829	7.49592	-3.70251	14.6114	16.8165
Sample_24	5.35937	-3.39809	-4.40109	2.76722	3.39213	-8.36798	-24.381
Sample_25	3.1044	6.23749	-2.39501	-5.80147	5.40182	-10.1937	13.9217
Sample_26	-0.1956	-2.26251	-0.595011	0.598534	-1.19818	7.40633	1.92167
Sample_27	-9.1956	-15.0625	5.80499	5.79853	-8.99818	11.0063	12.7217
Sample_28	2.5044	2.73749	-3.39501	-3.40147	1.90182	12.4063	22.2217
Sample_29	-1.8829	-0.446581	-0.242447	-1.04528	-0.713934	14.4408	9.94872
Sample_30	-5.7101	11.6161	3.40138	-3.22245	7.26779	-13.2425	-13.3239
Sample_31	6.10818	11.1103	-6.26435	-1.4606	13.2118	0.336798	-2.38105
Sample_32	1.1044	4.53749	-1.49501	-3.10147	3.80182	-15.3937	-18.3783
Sample_33	3.0044	3.43749	-2.29501	-1.90147	4.50182	-0.593673	-2.97833
Sample_34	-5.2956	-6.86251	4.10499	6.99853	-5.49818	0.106327	-45.2783
Sample_35	-4.74898	14.996	1.63125	-3.4013	8.36765	-4.45846	4.88927
Sample_36	-5.24898	-0.603951	0.631249	-6.4013	2.16765	-0.958464	11.2893
Sample_37	0.297954	-25.2702	0.0906193	-4.2726	-17.927	3.92087	19.7868
Sample_38	0.697954	7.42977	-2.00938	-0.372602	8.673	-18.9791	-23.3132
Sample_39	1.69795	1.62977	-2.00938	-5.6726	0.973005	-1.07913	15.2868
Sample_40	-1.70205	-9.67023	11.1906	7.9274	1.373	6.62087	10.3868
